# Three new genome assemblies of blue mussel lineages: North and South European *Mytilus edulis* and Mediterranean *Mytilus galloprovincialis*

**DOI:** 10.1101/2022.09.02.506387

**Authors:** Alexis Simon

**Affiliations:** ISEM, EPHE, IRD, Université Montpellier, Montpellier, France; Center of Population Biology and Department of Evolution and Ecology, University of California Davis, Davis, California, USA

**Keywords:** *Mytilus edulis*, *Mytilus galloprovincialis*, Genome assembly, 10X chromium

## Abstract

The blue mussel species complex (*Mytilus edulis*) is of particular interest both as model species in population genetics and ecology, but also as an economic resource in many regions. Using 10X genomics pseudo-long reads, I assembled genomes of three closely related blue mussel lineages from the *Mytilus* species complex in the Northern hemisphere. Given the huge diversity within and between lineages in this complex, the objective was to produce affordable genomic resources for population and evolutionary genomic studies to broaden the coverage of this diverse species complex. I used transcriptome guided corrections and scaffolding on a chromosome scale genome of a close species to reduce the fragmentation of the genomes. The result is a set of partially fragmented genomes of equivalent completeness to already published genomes. Three new draft genomes are added to the fast increasing genomic resources of this complex for the Mediterranean *M. galloprovlnclalls*, the South-European *M. edulis* and the the North-European *M. edulls*.
