## Supplementary material for "Three new genome assemblies of blue mussel lineages: North and South European *Mytilus edulis* and Mediterranean *Mytilus galloprovincialis*": Supp_file_1_RNAseq_accessions.tsv

assembly	RNAseq_accession	species
MgalMED	SRR8707268	M. galloprocincialis
MgalMED	SRR8713540	M. galloprocincialis
MgalMED	SRR8713541	M. galloprocincialis
MgalMED	SRR8713542	M. galloprocincialis
MgalMED	SRR8713543	M. galloprocincialis
MgalMED	SRR8713544	M. galloprocincialis
MgalMED	SRR8713545	M. galloprocincialis
MgalMED	SRR8713546	M. galloprocincialis
MgalMED	SRR8713547	M. galloprocincialis
MgalMED	SRR1325030	M. galloprocincialis
MgalMED	SRR1325031	M. galloprocincialis
MgalMED	SRR9984957	M. galloprocincialis
MgalMED	SRR9984958	M. galloprocincialis
MgalMED	SRR9984959	M. galloprocincialis
MgalMED	SRR9984960	M. galloprocincialis
MgalMED	SRR9984966	M. galloprocincialis
MgalMED	SRR9984977	M. galloprocincialis
MgalMED	SRR9984979	M. galloprocincialis
MgalMED	SRR9984980	M. galloprocincialis
MgalMED	SRR9984981	M. galloprocincialis
MgalMED	SRR9984982	M. galloprocincialis
MeduEUS	ERR9187013	M. edulis
MeduEUS	ERR9187014	M. edulis
MeduEUS	ERR9187015	M. edulis
MeduEUS	ERR9187016	M. edulis
MeduEUS	ERR9187017	M. edulis
MeduEUS	ERR9187018	M. edulis
MeduEUS	ERR9187019	M. edulis
MeduEUS	ERR9187020	M. edulis
MeduEUS	ERR9187021	M. edulis
MeduEUS	ERR9187022	M. edulis
MeduEUS	ERR9187023	M. edulis
MeduEUS	ERR9187024	M. edulis
MeduEUS	ERR9187025	M. edulis
MeduEUS	ERR9187026	M. edulis
MeduEUS	ERR9187027	M. edulis
MeduEUS	ERR9187028	M. edulis
MeduEUS	ERR9187029	M. edulis
MeduEUS	ERR9187030	M. edulis
MeduEUS	ERR9187031	M. edulis
MeduEUS	ERR9187032	M. edulis
MeduEUS	ERR9187033	M. edulis
MeduEUS	ERR9187034	M. edulis
MeduEUS	ERR9187035	M. edulis
MeduEUS	ERR9187036	M. edulis
MeduEUS	ERR9187037	M. edulis
MeduEUS	ERR9187038	M. edulis
MeduEUS	ERR9187039	M. edulis
MeduEUS	ERR9187040	M. edulis
MeduEUS	ERR9187041	M. edulis
MeduEUS	ERR9187042	M. edulis
MeduEUS	ERR9187043	M. edulis
MeduEUN	SRR9984954	M. trossulus
MeduEUN	SRR9984955	M. trossulus
MeduEUN	SRR9984956	M. trossulus
MeduEUN	SRR8713348	M. trossulus
MeduEUN	SRR8713349	M. trossulus
MeduEUN	SRR8713350	M. trossulus
MeduEUN	SRR8713351	M. trossulus
MeduEUN	SRR8713352	M. trossulus
MeduEUN	SRR8713353	M. trossulus
MeduEUN	SRR8713354	M. trossulus
MeduEUN	SRR8713355	M. trossulus
MeduEUN	SRR1325037	M. trossulus
MeduEUN	SRR6934449	M. trossulus
MeduEUN	SRR6934450	M. trossulus
MeduEUN	SRR6934457	M. trossulus
MeduEUN	SRR6934458	M. trossulus
MeduEUN	SRR6934479	M. trossulus
MeduEUN	SRR6934480	M. trossulus
MeduEUN	TR4	M. trossulus
MeduEUN	TR7	M. trossulus
MeduEUN	TR12	M. trossulus
