## Supplementary material for "Three new genome assemblies of blue mussel lineages: North and South European *Mytilus edulis* and Mediterranean *Mytilus galloprovincialis*": Supp_file_2_assembly_stats.tsv

asm	C.L10	C.L20	C.L30	C.L40	C.L50	C.N10	C.N20	C.N30	C.N40	C.N50	C.gc_content	C.longest	C.mean	C.median	C.sequence_count	C.shortest	C.total_bps	S.L10	S.L20	S.L30	S.L40	S.L50	S.N10	S.N20	S.N30	S.N40	S.N50	S.gc_content	S.longest	S.mean	S.median	S.sequence_count	S.shortest	S.total_bps
Mcor_GCA017311375	20	55	103	170	261	5499615	3851261	2875331	1996967	1481111	32.4478062627118	12691456	242879.27399596837	42077	6449	1039	1566328438	1	2	3	4	6	141585364	122148919	122084758	102382230	99542347	32.4478062627118	144576766	353299.4898511502	21293	4434	1039	1566529938
MgalATL_GCA900618805	505	1264	2238	3447	4922	192739	145656	115218	94042	77035	32.14443695460032	556078	54645.08555099904	39489	22922	210	1252574651	205	507	883	1343	1903	491144	374642	310077	253512	207642	32.14443695460032	1090743	121226.05738867354	77568	10577	525	1282208009
MeduEUS_GCA905397895	90	233	420	662	977	1525058	1110188	871233	660844	511485	32.16564556044769	3417918	306207.2807576266	184637.5	5966	12384	1826832637	40	107	198	315	464	3403810	2322565	1778613	1382697	1097279	32.16564556044769	10529124	547195.496555855	292104	3339	13456	1827085763
MeduAM_GCA019925415	70	182	338	548	835	1784190	1237813	911312	684956	490737	32.29813684917603	4080771	170400.66487714226	62522	9686	2235	1650500840	1	2	3	5	6	130508752	125276673	124612239	116589102	116503180	32.29813684917603	143812365	1475704.4110813227	28931	1119	10009	1651313236
MgalMED_v1	2368	6310	11709	18796	28020	62181	43293	32489	24936	19105	32.26250091956965	525550	8594.825552132692	3916	234047	48	2011593136	500	1377	2659	4524	7312	306660	198078	137617	94459	61458	32.26250091956965	1136388	14465.109451680686	4014	146101	1000	2113366956
MgalMED_v2	2421	6403	11823	18908	28148	60493	42596	32272	24680	18954	32.2545822030898	296297	8606.501884056095	3974	231681	48	1993962963	503	1379	2664	4522	7293	300274	197826	136231	93349	61498	32.2545822030898	1151342	14689.135721256116	4071	142439	1000	2092305803
MgalMED_v3	1756	4553	8252	12916	18757	66719	48371	37649	30118	24000	32.23334248995165	296297	12665.85744202594	7308	123676	1	1566462585	390	1047	1968	3230	4982	309692	211742	154565	112746	79992	32.23334248995165	1075180	24284.725212257603	7586	68431	1000	1661828031
MgalMED_v4	1701	4444	8077	12685	18459	68832	49335	38459	30520	24369	32.24346604241331	525550	12732.258065038675	7215	123465	1	1571988242	387	1037	1954	3209	4944	322898	215469	156393	114098	80989	32.24346604241331	1050737	23906.43176093428	7366	69872	1000	1670390200
MgalMED_v5	1701	4444	8077	12685	18459	68832	49335	38459	30520	24369	32.24346604241331	525550	12732.876841704534	7216	123459	1	1571988242	375	995	1853	3003	4545	331473	228171	169969	126557	93624	32.24346604241331	1050737	26499.67921874753	7491	63283	1000	1676979200
MgalMED_v6	1722	4466	8096	12697	18455	68275	49085	38295	30409	24300	32.101984867503184	269004	12729.374017767717	7245	122807	1	1563256235	371	986	1833	2969	4489	331122	228139	170208	126563	93841	32.101984867503184	1040737	26378.40998106874	7443	62859	1000	1658120473
MgalMED_v7	1563	4061	7379	11598	16906	74945	53941	41673	33102	26323	32.104189731107944	325211	13496.363643422223	7475	115913	1	1564403999	1	3	5	7	9	99090073	90212280	79789701	77951070	71952646	32.104189731107944	104729878	40335.00357472886	4531	41122	721	1658656017
MeduEUS_v1	3329	8715	15973	25450	37793	56549	39947	30488	23407	17905	34.76218623285603	310688	7696.796786597089	3353	327690	48	2522163339	1006	2818	5431	9094	14221	176578	117472	83281	59717	42173	34.76218623285603	764082	12101.032357118002	3724	212658	1000	2573381339
MeduEUS_v2	3679	9513	17258	27364	40526	50370	36666	27915	21470	16432	34.743224797801446	195433	7304.311725241036	3318	337605	48	2465972160	1485	4029	7575	12295	18535	121404	83058	61334	46389	35024	34.743224797801446	536099	11185.598614930055	3814	224393	1000	2509970030
MeduEUS_v3	2825	7209	12871	20047	29085	54288	40196	31686	25100	19923	34.71202206665869	195433	10324.894104702933	5710	195410	1	2017587557	1145	3056	5649	9007	13307	129757	91805	69517	54318	42188	34.71202206665869	528081	16534.038004998754	6460	124431	1000	2057346883
MeduEUS_v4	2530	6496	11721	18337	26678	61675	44554	34894	27629	21903	34.71090993359086	310688	11202.646250246047	6117	182892	1	2048874378	760	2096	3952	6439	9763	193558	132333	97843	73112	54683	34.71090993359086	761050	18972.062879075915	6582	110466	1000	2095767898
MeduEUS_v5	2530	6496	11721	18337	26678	61675	44554	34894	27629	21903	34.71090993359086	310688	11202.646250246047	6117	182892	1	2048874378	734	1984	3688	5918	8831	205627	143242	108224	82704	63104	34.71090993359086	761050	20788.458062158665	6654	101257	1000	2104976898
MeduEUS_v6	2528	6461	11639	18188	26434	61446	44470	34848	27629	21931	34.56789635547069	258309	11349.269572131725	6283	178583	1	2026786608	728	1962	3643	5837	8699	204686	143280	108431	83111	63511	34.56789635547069	761040	21147.26339776195	6878	98300	1000	2078775992
MeduEUS_v7	2345	5973	10763	16823	24467	66193	48366	37624	29873	23624	34.57410349355976	258317	11967.083656185774	6477.5	169324	1	2026314473	2	5	8	12	415	79668883	65218390	61926365	51048338	228263	34.57410349355976	88305666	28209.704969028473	4999	73616	677	2076685641
MeduEUN_v1	2236	6010	11208	18031	26920	66194	45852	34425	26437	20282	32.19302570176227	659736	9260.59790676491	4288	221762	48	2053648713	367	1072	2188	3875	6472	396632	241562	157731	104257	66580	32.19302570176227	2502468	15696.49592793953	4305	136663	1000	2145130223
MeduEUN_v2	2304	6111	11369	18263	27209	65374	45256	33894	26142	20049	32.18625075439972	327018	9229.731611504943	4325	221470	48	2044108660	372	1077	2207	3931	6547	393343	238057	154031	101308	66397	32.18625075439972	3526988	15779.281554402613	4342.5	135306	1000	2135031470
MeduEUN_v3	1645	4264	7763	12211	17767	72425	52034	40088	31892	25644	32.19603388303182	327018	13650.270245137292	8061	116139	1	1585328736	283	802	1591	2746	4415	404211	262121	174968	121236	84453	32.19603388303182	3356678	26055.06418761095	8357	64218	1000	1673204112
MeduEUN_v4	1582	4174	7633	12024	17513	73616	52642	40683	32381	25905	32.19993003689053	659736	13718.807133113463	7993.5	115826	1	1588994555	281	800	1580	2714	4342	415586	262576	178792	124541	85568	32.19993003689053	2460049	25793.56862775249	8136	65032	1000	1677407355
MeduEUN_v5	1582	4174	7633	12024	17513	73616	52642	40683	32381	25905	32.19993003689053	659736	13719.044023691118	7994	115824	1	1588994555	275	780	1528	2591	4076	424052	273613	188999	134713	96255	32.19993003689053	2460049	28019.858351514747	8209	60043	1000	1682396355
MeduEUN_v6	1602	4196	7657	12050	17538	73177	52447	40454	32246	25815	32.08765151364618	286984	13692.581246647169	7999.5	115574	1	1582506385	272	772	1513	2566	4036	424419	273678	188908	134713	96269	32.08765151364618	2460049	27863.44872845224	8153	59809	1000	1666485005
MeduEUN_v7	1442	3780	6899	10869	15862	83679	59805	46012	36532	29157	32.08803290244829	287220	15355.968836172704	8961	105892	1	1626074252	1	3	5	7	9	103337718	97114610	90347732	82786358	77102752	32.08803290244829	110194685	62517.59340892984	6164.5	28220	744	1764246486
